# Hookworm genes encoding intestinal excreted-secreted proteins are transcriptionally upregulated in response to the host’s immune system

**DOI:** 10.1101/2025.02.01.636063

**Authors:** Erich M. Schwarz, Jason B. Noon, Jeffrey D. Chicca, Carli Garceau, Hanchen Li, Igor Antoshechkin, Vladislav Ilík, Barbora Pafčo, Amy M. Weeks, E. Jane Homan, Gary R. Ostroff, Raffi V. Aroian

**Affiliations:** Department of Molecular Biology and Genetics, Cornell University, Ithaca, NY, 14853, USA; Program in Molecular Medicine, University of Massachusetts Chan Medical School, Worcester, MA, 01605, USA; Division of Biology and Biological Engineering, California Institute of Technology, Pasadena, CA, 91125, USA; Department of Botany and Zoology, Faculty of Science, Masaryk University, Kotlářská 267/2, 611 37 Brno, Czech Republic; Institute of Vertebrate Biology, Czech Academy of Sciences, Květná 8, 603 65 Brno, Czech Republic; Department of Biochemistry, University of Wisconsin-Madison, Madison, WI, 53706, USA; ioGenetics LLC, 301 South Bedford Street, Ste.1, Madison, WI, 53703, USA

## Abstract

Hookworms are intestinal parasitic nematodes that chronically infect ∼500 million people, with reinfection common even after clearance by drugs. How infecting hookworms successfully overcome host protective mechanisms is unclear, but it may involve hookworm proteins that digest host tissues, or counteract the host’s immune system, or both. To find such proteins in the zoonotic hookworm *Ancylostoma ceylanicum*, we identified hookworm genes encoding excreted-secreted (ES) proteins, hookworm genes preferentially expressed in the hookworm intestine, and hookworm genes whose transcription is stimulated by the host immune system. We collected ES proteins from adult hookworms harvested from hamsters; mass spectrometry identified 565 *A. ceylanicum* genes encoding ES proteins. We also used RNA-seq to identify *A. ceylanicum* genes expressed both in young adults (12 days post-infection) and in intestinal and non-intestinal tissues dissected from mature adults (19 days post-infection), with hamster hosts that either had normal immune systems or were immunosuppressed by dexamethasone. In adult *A. ceylanicum*, we observed 1,670 and 1,196 genes with intestine- and non-intestine-biased expression, respectively. Comparing hookworm gene activity in normal versus immunosuppressed hosts, we observed almost no changes of gene activity in 12-day young adults or non-intestinal 19-day adult tissues. However, in intestinal 19-day adult tissues, we observed 1,951 positively immunoregulated genes (upregulated at least two-fold in normal hosts versus immunosuppressed hosts), and 137 genes that were negatively immunoregulated. Thus, immunoregulation was observed primarily in mature adult hookworm intestine directly exposed to host blood; it may include hookworm genes activated in response to the host immune system in order to neutralize the host immune system. We observed 153 ES genes showing positive immunoregulation in 19-day adult intestine; of these genes, 69 had ES gene homologs in the closely related hookworm *Ancylostoma caninum*, 24 in the human hookworm *Necator americanus*, and 24 in the more distantly related strongylid parasite *Haemonchus contortus*. Such a mixture of rapidly evolving and conserved genes could comprise virulence factors enabling infection, provide new targets for drugs or vaccines against hookworm, and aid in developing therapies for autoimmune diseases.
