## Supplementary Table S1 for "Hookworm genes encoding intestinal excreted-secreted proteins are transcriptionally upregulated in response to the host’s immune system"

### Sheet: A. ceylanicum RNA-seq
RNA-seq library ID	Note	SRA accession	BioProject accession	BioSample accession	Reads	Total nt	Read length in nt	RNA-seq description
12dpi_noDEX_1		SRR26949721	PRJNA1045065	SAMN38429478	42395191	4239519100	100	RNA-seq reads from Ancylostoma ceylanicum HY135 mixed-sex young adult hookworms, 12 days post-infection, in normal hamster hosts, replicate 1
12dpi_noDEX_2		SRR26949720	PRJNA1045065	SAMN38429478	40874068	4087406800	100	RNA-seq reads from Ancylostoma ceylanicum HY135 mixed-sex young adult hookworms, 12 days post-infection, in normal hamster hosts, replicate 2
12dpi_noDEX_3		SRR26949719	PRJNA1045065	SAMN38429478	42632846	4263284600	100	RNA-seq reads from Ancylostoma ceylanicum HY135 mixed-sex young adult hookworms, 12 days post-infection, in normal hamster hosts, replicate 3
12dpi_DEX_1		SRR26949754	PRJNA1045065	SAMN38440155	44262705	4426270500	100	RNA-seq reads from Ancylostoma ceylanicum HY135 mixed-sex young adult hookworms, 12 days post-infection, in immunosuppressed hamster hosts, replicate 1
12dpi_DEX_2		SRR26949753	PRJNA1045065	SAMN38440155	43514116	4351411600	100	RNA-seq reads from Ancylostoma ceylanicum HY135 mixed-sex young adult hookworms, 12 days post-infection, in immunosuppressed hamster hosts, replicate 2
12dpi_DEX_3		SRR26949752	PRJNA1045065	SAMN38440155	44476994	4447699400	100	RNA-seq reads from Ancylostoma ceylanicum HY135 mixed-sex young adult hookworms, 12 days post-infection, in immunosuppressed hamster hosts, replicate 3
intestines_19dpi_noDEX_1		SRR26949805	PRJNA1045065	SAMN38440168	40655042	2032752100	50	RNA-seq reads from dissected intestines of mixed-sex mature adult Ancylostoma ceylanicum HY135 hookworms, 19 days post-infection, in normal hamster hosts, replicate 1
intestines_19dpi_put.noDEX_2	RNA-seq heatmap clustering suggests that this was actually 19-day intestinal DEX sample 2, not noDEX sample 2.	SRR26949804	PRJNA1045065	SAMN38440168	36906626	1845331300	50	RNA-seq reads from dissected intestines of mixed-sex mature adult Ancylostoma ceylanicum HY135 hookworms, 19 days post-infection, in putatively normal hamster hosts, replicate 2
intestines_19dpi_noDEX_3		SRR26949803	PRJNA1045065	SAMN38440168	39558642	1977932100	50	RNA-seq reads from dissected intestines of mixed-sex mature adult Ancylostoma ceylanicum HY135 hookworms, 19 days post-infection, in normal hamster hosts, replicate 3
intestines_19dpi_DEX_1		SRR26949823	PRJNA1045065	SAMN38440169	43799625	2189981250	50	RNA-seq reads from dissected intestines of mixed-sex mature adult Ancylostoma ceylanicum HY135 hookworms, 19 days post-infection, in immunosuppressed hamster hosts, replicate 1
intestines_19dpi_put.DEX_2	RNA-seq heatmap clustering suggests that this was actually 19-day intestinal noDEX sample 2, not DEX sample 2.	SRR26949822	PRJNA1045065	SAMN38440169	51421742	2571087100	50	RNA-seq reads from dissected intestines of mixed-sex mature adult Ancylostoma ceylanicum HY135 hookworms, 19 days post-infection, in putatively immunosuppressed hamster hosts, replicate 2
intestines_19dpi_DEX_3		SRR26949821	PRJNA1045065	SAMN38440169	49960901	2498045050	50	RNA-seq reads from dissected intestines of mixed-sex mature adult Ancylostoma ceylanicum HY135 hookworms, 19 days post-infection, in immunosuppressed hamster hosts, replicate 3
non.intestines_19dpi_noDEX_1		SRR26949829	PRJNA1045065	SAMN38440219	39078101	1953905050	50	RNA-seq reads from dissected non-intestinal tissues of mixed-sex mature adult Ancylostoma ceylanicum HY135 hookworms, 19 days post-infection, in normal hamster hosts, replicate 1
non.intestines_19dpi_noDEX_2		SRR26949828	PRJNA1045065	SAMN38440219	44774439	2238721950	50	RNA-seq reads from dissected non-intestinal tissues of mixed-sex mature adult Ancylostoma ceylanicum HY135 hookworms, 19 days post-infection, in normal hamster hosts, replicate 2
non.intestines_19dpi_noDEX_3		SRR26949827	PRJNA1045065	SAMN38440219	42769006	2138450300	50	RNA-seq reads from dissected non-intestinal tissues of mixed-sex mature adult Ancylostoma ceylanicum HY135 hookworms, 19 days post-infection, in normal hamster hosts, replicate 3
non.intestines_19dpi_DEX_1		SRR26949852	PRJNA1045065	SAMN38440220	53402863	2670143150	50	RNA-seq reads from dissected non-intestinal tissues of Ancylostoma ceylanicum mixed-sex mature adult Ancylostoma ceylanicum HY135 hookworms, 19 days post-infection, in immunosuppressed hamster hosts, replicate 1
non.intestines_19dpi_DEX_2		SRR26949851	PRJNA1045065	SAMN38440220	54634790	2731739500	50	RNA-seq reads from dissected non-intestinal tissues of Ancylostoma ceylanicum mixed-sex mature adult Ancylostoma ceylanicum HY135 hookworms, 19 days post-infection, in immunosuppressed hamster hosts, replicate 2
non.intestines_19dpi_DEX_3		SRR26949850	PRJNA1045065	SAMN38440220	55827546	2791377300	50	RNA-seq reads from dissected non-intestinal tissues of Ancylostoma ceylanicum mixed-sex mature adult Ancylostoma ceylanicum HY135 hookworms, 19 days post-infection, in immunosuppressed hamster hosts, replicate 3
