## Supplementary Table S2 for "Hookworm genes encoding intestinal excreted-secreted proteins are transcriptionally upregulated in response to the host’s immune system"

### Sheet: Software
Software	Purpose	Main web site (URL) or code location	Bioconda source (if used)	Online documentation
AGAT	Convert diversely formatted GFF files into a uniform GFF3 format (or other annotation formats)	https://github.com/NBISweden/AGAT	https://bioconda.github.io/recipes/agat/README.html
AUGUSTUS	Protein-coding gene prediction	https://github.com/Gaius-Augustus/Augustus
BamTools	Reading, writing, and manipulating BAM (genome alignment) files	https://github.com/pezmaster31/bamtools		https://github.com/pezmaster31/bamtools/wiki
BEDOPS	Computing overlaps or distances between genomic features	https://github.com/bedops/bedops	https://bioconda.github.io/recipes/bedops/README.html	https://bedops.readthedocs.io/en/latest
BEDtools	Identifying overlapping or non-overlapping sets of genomic features ("genome arithmetic")	https://github.com/arq5x/bedtools2	https://bioconda.github.io/recipes/bedtools/README.html	https://bedtools.readthedocs.io/en/latest/
bioconda	Repository for self-contained, self-installing, versioned, and documented bioinformatics software packages	https://bioconda.github.io	https://bioconda.github.io	https://bioconda.github.io/tutorials/index.html
BRAKER2	Protein-coding gene prediction	https://github.com/Gaius-Augustus/BRAKER
BUSCO	Determine completeness of genomes, transcriptomes, or proteomes by comparison with conserved single gene sets	https://gitlab.com/ezlab/busco	https://bioconda.github.io/recipes/busco/README.html	https://busco.ezlab.org/busco_userguide.html
CD-HIT	Selection of nonredundant subsets of proteomes	https://sites.google.com/view/cd-hit	https://bioconda.github.io/recipes/cd-hit/README.html	https://github.com/weizhongli/cdhit/wiki
cdbfasta	CDB (Constant DataBase) indexing and retrieval tools for FASTA files	https://github.com/gpertea/cdbfasta
ComplexHeatmap	Heatmapping and dendrogram clustering of RNA-seq expression data	https://github.com/jokergoo/ComplexHeatmap	https://bioconda.github.io/recipes/bioconductor-complexheatmap/README.html	https://jokergoo.github.io/ComplexHeatmap-reference/book
DIAMOND	Protein and DNA searches at up to 10,000x the speed of BLAST	https://github.com/bbuchfink/diamond		https://github.com/bbuchfink/diamond/wiki
edgeR	Differential RNA-seq gene expression analysis	https://bioconductor.org/packages/release/bioc/html/edgeR.html	https://bioconda.github.io/recipes/bioconductor-edger/README.html	https://bioconductor.org/packages/release/bioc/vignettes/edgeR/inst/doc/edgeR.pdf
EnTAP	Annotating protein sequences with Gene Ontology (GO) terms	https://github.com/harta55/EnTAP		https://entap.readthedocs.io/en/latest
GeneMark-ES/ET	Protein-coding gene prediction	http://exon.gatech.edu/GeneMark
gffread	GFF/GTF utility providing format conversions and FASTA sequence extraction (etc.)	https://github.com/gpertea/gffread	https://bioconda.github.io/recipes/gffread/README.html	https://ccb.jhu.edu/software/stringtie/gff.shtml#gffread
HMMER	Detecting protein motifs via HMMs	http://hmmer.org	https://bioconda.github.io/recipes/hmmer/README.html	http://eddylab.org/software/hmmer/Userguide.pdf
InterProScan	Detecting protein motifs via a consensus of several profiles	https://www.ebi.ac.uk/interpro/download/InterProScan		https://interpro-documentation.readthedocs.io/en/latest/interproscan.html
khmer	Filtering sequence reads by k-mer counting in a Bloom filter	https://github.com/dib-lab/khmer	https://bioconda.github.io/recipes/khmer/README.html	https://khmer.readthedocs.io/en/latest/
Liftoff	Mapping genomic coordinates of GFF/GTF annotations between genome sequences	https://github.com/agshumate/Liftoff	https://bioconda.github.io/recipes/liftoff/README.html
mamba	Installing and running bioconda environments (replaces conda)	Mambaforge-pypy3-22.11.1-4-Linux-x86_64.sh
MEME	Computing q-values with its qvalue program	https://meme-suite.org/meme	https://bioconda.github.io/recipes/meme/README.html	https://meme-suite.org/meme/doc/qvalue.html
Ncoils	Predicting coiled-coil protein sequences	http://www.russelllab.org/coils/coils.tar.gz
OrthoFinder	Identifying orthology groups in proteomes	https://github.com/davidemms/OrthoFinder	https://bioconda.github.io/recipes/orthofinder/README.html	https://davidemms.github.io
Perl scripts by Schwarz et al.	Various specialized tasks	https://github.com/SchwarzEM/ems_perl
Phobius	Predicting signal and transmembrane protein sequences	https://phobius.sbc.su.se/data.html		https://phobius.sbc.su.se/instructions.html
PSEG	Identifying low-complexity protein sequences	ftp://ftp.ncbi.nlm.nih.gov/pub/seg/pseg
Salmon	RNA-seq analysis	https://github.com/COMBINE-lab/salmon	https://bioconda.github.io/recipes/salmon/README.html	https://combine-lab.github.io/salmon
SAMtools	Reading, writing, and manipulating SAM (genome alignment) files	https://github.com/samtools/samtools	https://bioconda.github.io/recipes/samtools/README.html	https://www.htslib.org/doc/samtools.html
