## Supplementary Table S3 for "Hookworm genes encoding intestinal excreted-secreted proteins are transcriptionally upregulated in response to the host’s immune system"

### Sheet: Genomes
Species	Comments	URL
Ancylostoma ceylanicum (Schwarz et al., 2015)	Used as a decoy for gentrome-based RNA-seq analysis.	https://ftp.ebi.ac.uk/pub/databases/wormbase/parasite/releases/WBPS16/species/ancylostoma_ceylanicum/PRJNA231479/ancylostoma_ceylanicum.PRJNA231479.WBPS16.genomic.fa.gz
Ancylostoma ceylanicum (Schwarz et al., 2015)	Our published softmasked genome, used for BRAKER2 prediction of protein-coding genes	[need to put on OSF.io]
Ancylostoma ceylanicum (Coghlan et al., 2019)	Used to support liftover of Coghlan genes from the Coghlan A. ceylanicum genome assembly to ours.	ftp://ftp.ebi.ac.uk/pub/databases/wormbase/parasite/releases/WBPS16/species/ancylostoma_ceylanicum/PRJNA72583/ancylostoma_ceylanicum.PRJNA72583.WBPS16.genomic.fa.gz
Haemonchus contortus	Used as a decoy for gentrome-based RNA-seq analysis.	ftp://ftp.ebi.ac.uk/pub/databases/wormbase/parasite/releases/WBPS16/species/haemonchus_contortus/PRJEB506/haemonchus_contortus.PRJEB506.WBPS16.genomic.fa.gz

### Sheet: Proteomes
Species	Comments	URL
Arabidopsis thaliana (from RefSeq)	Used in EnTAP as part of a UniProt database for assigning Gene Ontology terms	https://www.ncbi.nlm.nih.gov/protein/?term=txid3702%5BOrganism%3Anoexp%5D+AND+srcdb_refseq%5BPROP%5D
Arabidopsis thaliana (from UniProt)	Used in EnTAP as part of a UniProt database for assigning Gene Ontology terms	https://ftp.uniprot.org/pub/databases/uniprot/current_release/knowledgebase/reference_proteomes/Eukaryota/UP000006548/UP000006548_3702.fasta.gz
Ancylostoma caninum	Used in OrthoFinder to identify orthologs.	ftp://ftp.ebi.ac.uk/pub/databases/wormbase/parasite/releases/WBPS16/species/ancylostoma_caninum/PRJNA72585/ancylostoma_caninum.PRJNA72585.WBPS16.protein.fa.gz
Ancylostoma ceylanicum (Schwarz et al., 2015)	Used to extract v1.0 component of v2.1 proteome.	ftp://ftp.ebi.ac.uk/pub/databases/wormbase/parasite/releases/WBPS16/species/ancylostoma_ceylanicum/PRJNA231479/ancylostoma_ceylanicum.PRJNA231479.WBPS16.protein.fa.gz
Ancylostoma ceylanicum (Coghlan et al., 2019)	Used to extract nonredundant proteins (in addition to v2.1 proteins) for MS analysis.	ftp://ftp.ebi.ac.uk/pub/databases/wormbase/parasite/releases/WBPS16/species/ancylostoma_ceylanicum/PRJNA72583/ancylostoma_ceylanicum.PRJNA72583.WBPS16.genomic.fa.gz
Caenorhabditis elegans	BRAKER2	ftp://ftp.wormbase.org/pub/wormbase/releases/WS281/species/c_elegans/PRJNA13758/c_elegans.PRJNA13758.WS281.protein.fa.gz
Caenorhabditis elegans	Used in OrthoFinder to identify orthologs.	ftp://ftp.wormbase.org/pub/wormbase/releases/WS286/species/c_elegans/PRJNA13758/c_elegans.PRJNA13758.WS286.protein.fa.gz
Caenorhabditis elegans (from RefSeq)	Used in EnTAP as part of a UniProt database for assigning Gene Ontology terms	https://www.ncbi.nlm.nih.gov/protein/?term=txid6239%5BOrganism%3Anoexp%5D+AND+srcdb_refseq%5BPROP%5D
Caenorhabditis elegans (from UniProt)	Used in EnTAP as part of a UniProt database for assigning Gene Ontology terms	https://ftp.uniprot.org/pub/databases/uniprot/current_release/knowledgebase/reference_proteomes/Eukaryota/UP000001940/UP000001940_6239.fasta.gz
Dictyostelium discoideum AX4 (from RefSeq)	Used in EnTAP as part of a UniProt database for assigning Gene Ontology terms	https://www.ncbi.nlm.nih.gov/protein/?term=txid352472%5BOrganism%3Anoexp%5D+AND+srcdb_refseq%5BPROP%5D
Dictyostelium discoideum (from UniProt)	Used in EnTAP as part of a UniProt database for assigning Gene Ontology terms	https://ftp.uniprot.org/pub/databases/uniprot/current_release/knowledgebase/reference_proteomes/Eukaryota/UP000002195/UP000002195_44689.fasta.gz
Drosophila melanogaster (from RefSeq)	Used in EnTAP as part of a UniProt database for assigning Gene Ontology terms	https://www.ncbi.nlm.nih.gov/protein/?term=txid7227%5BOrganism%3Anoexp%5D+AND+srcdb_refseq%5BPROP%5D
Drosophila melanogaster (from UniProt)	Used in EnTAP as part of a UniProt database for assigning Gene Ontology terms	https://ftp.uniprot.org/pub/databases/uniprot/current_release/knowledgebase/reference_proteomes/Eukaryota/UP000000803/UP000000803_7227.fasta.gz
Haemonchus contortus	BRAKER2	ftp://ftp.ebi.ac.uk/pub/databases/wormbase/parasite/releases/WBPS15/species/haemonchus_contortus/PRJEB506/haemonchus_contortus.PRJEB506.WBPS15.protein.fa.gz
Haemonchus contortus	Used in OrthoFinder to identify orthologs.	ftp://ftp.ebi.ac.uk/pub/databases/wormbase/parasite/releases/WBPS16/species/haemonchus_contortus/PRJEB506/haemonchus_contortus.PRJEB506.WBPS16.protein.fa.gz
Heligmosomoides polygyrus	Used in OrthoFinder to identify orthologs.	ftp://ftp.ebi.ac.uk/pub/databases/wormbase/parasite/releases/WBPS16/species/heligmosomoides_polygyrus/PRJEB1203/heligmosomoides_polygyrus.PRJEB1203.WBPS16.protein.fa.gz
Homo sapiens (from RefSeq)	Used in EnTAP as part of a UniProt database for assigning Gene Ontology terms	https://www.ncbi.nlm.nih.gov/protein/?term=txid9606%5BOrganism%3Anoexp%5D+AND+srcdb_refseq%5BPROP%5D
Homo sapiens (from UniProt)	Used in EnTAP as part of a UniProt database for assigning Gene Ontology terms	https://ftp.uniprot.org/pub/databases/uniprot/current_release/knowledgebase/reference_proteomes/Eukaryota/UP000005640/UP000005640_9606.fasta.gz
Mus musculus (from RefSeq)	Used in EnTAP as part of a UniProt database for assigning Gene Ontology terms	https://www.ncbi.nlm.nih.gov/protein/?term=txid10090%5BOrganism%3Anoexp%5D+AND+srcdb_refseq%5BPROP%5D
Mus musculus (from UniProt)	Used in EnTAP as part of a UniProt database for assigning Gene Ontology terms	https://ftp.uniprot.org/pub/databases/uniprot/current_release/knowledgebase/reference_proteomes/Eukaryota/UP000000589/UP000000589_10090.fasta.gz
Necator americanus (Logan et al., 2020)	BRAKER2	ftp://ftp.ebi.ac.uk/pub/databases/wormbase/parasite/datasets/logan_2020_32453752/NAME_17JAN2018.proteins.fasta.gz
Necator americanus (Logan et al., 2020)	Used in OrthoFinder to identify orthologs.	ftp://ftp.ebi.ac.uk/pub/databases/wormbase/parasite/releases/WBPS17/species/necator_americanus/PRJNA72135/necator_americanus.PRJNA72135.WBPS17.protein.fa.gz
Necator americanus (Tang et al., 2014)	Used in OrthoFinder to identify orthologs.	ftp://ftp.ebi.ac.uk/pub/databases/wormbase/parasite/releases/WBPS16/species/necator_americanus/PRJNA72135/necator_americanus.PRJNA72135.WBPS16.protein.fa.gz
Nippostrongylus brasiliensis (Coghlan et al., 2019)	Used in OrthoFinder to identify orthologs.	ftp://ftp.ebi.ac.uk/pub/databases/wormbase/parasite/releases/WBPS16/species/nippostrongylus_brasiliensis/PRJEB511/nippostrongylus_brasiliensis.PRJEB511.WBPS16.protein.fa.gz
Pristionchus pacificus	Used in OrthoFinder to identify orthologs.	ftp://ftp.wormbase.org/pub/wormbase/releases/WS286/species/p_pacificus/PRJNA12644/p_pacificus.PRJNA12644.WS286.protein.fa.gz
Saccharomyces cerevisiae S288C (from RefSeq)	Used in EnTAP as part of a UniProt database for assigning Gene Ontology terms	https://www.ncbi.nlm.nih.gov/protein/?term=txid559292%5BOrganism%3Anoexp%5D+AND+srcdb_refseq%5BPROP%5D
Saccharomyces cerevisiae (from UniProt)	Used in EnTAP as part of a UniProt database for assigning Gene Ontology terms	https://ftp.uniprot.org/pub/databases/uniprot/current_release/knowledgebase/reference_proteomes/Eukaryota/UP000002311/UP000002311_559292.fasta.gz
Schizosaccharomyces pombe (from RefSeq)	Used in EnTAP as part of a UniProt database for assigning Gene Ontology terms	https://www.ncbi.nlm.nih.gov/protein/?term=txid4896%5BOrganism%3Anoexp%5D+AND+srcdb_refseq%5BPROP%5D
Schizosaccharomyces pombe (from UniProt)	Used in EnTAP as part of a UniProt database for assigning Gene Ontology terms	https://ftp.uniprot.org/pub/databases/uniprot/current_release/knowledgebase/reference_proteomes/Eukaryota/UP000002485/UP000002485_284812.fasta.gz
Teladorsagia circumcincta	Used in OrthoFinder to identify orthologs.	ftp://ftp.ebi.ac.uk/pub/databases/wormbase/parasite/releases/WBPS16/species/teladorsagia_circumcincta/PRJNA72569/teladorsagia_circumcincta.PRJNA72569.WBPS16.protein.fa.gz

### Sheet: CDS DNAs
Species	Comments	URL
Ancylostoma ceylanicum (Schwarz et al., 2015)	Used to extract v1.0 component of v2.1 CDS DNAs.	ftp://ftp.ebi.ac.uk/pub/databases/wormbase/parasite/releases/WBPS16/species/ancylostoma_ceylanicum/PRJNA231479/ancylostoma_ceylanicum.PRJNA231479.WBPS16.CDS_transcripts.fa.gz
Haemonchus contortus	Used as coding sequences for gentrome-based RNA-seq analysis.	ftp://ftp.ebi.ac.uk/pub/databases/wormbase/parasite/releases/WBPS16/species/haemonchus_contortus/PRJEB506/haemonchus_contortus.PRJEB506.WBPS16.CDS_transcripts.fa.gz

### Sheet: GFFs
Species	Comments	URL
Ancylostoma ceylanicum (Schwarz et al., 2015)	Our published v1.0 gene predictions, used to help build the v2.1 gene set	ftp://ftp.ebi.ac.uk/pub/databases/wormbase/parasite/releases/WBPS16/species/ancylostoma_ceylanicum/PRJNA231479/ancylostoma_ceylanicum.PRJNA231479.WBPS16.annotations.gff3.gz
Ancylostoma ceylanicum (Coghlan et al., 2019)	Used in our ES mass spec. analysis to identify Coghlan genes whose exons overlapped those of our v2.1 exons	ftp://ftp.ebi.ac.uk/pub/databases/wormbase/parasite/releases/WBPS16/species/ancylostoma_ceylanicum/PRJNA72583/ancylostoma_ceylanicum.PRJNA72583.WBPS16.annotations.gff3.gz
