## Supplementary Table S4 for "Hookworm genes encoding intestinal excreted-secreted proteins are transcriptionally upregulated in response to the host’s immune system"

### Sheet: Published RNA-seq data used
Species	Abbreviation	Biological condition (sex, developmental stage, tissue) and replicate number	Notes	Database	Accession	URL
Ancylostoma ceylanicum	L3i	Infectious third-stage larvae (L3i)		ENA	SRR1124986	https://www.ebi.ac.uk/ena/data/view/SRR1124986
Ancylostoma ceylanicum	24.HCM	L3i, then incubated for 24 hr in hookworm culture medium simulating infection		ENA	SRR1124985	https://www.ebi.ac.uk/ena/data/view/SRR1124985
Ancylostoma ceylanicum	24.PI	24 hours after infection, in early stages of infection; majority of worms in stomach		ENA	SRR1124910	https://www.ebi.ac.uk/ena/data/view/SRR1124910
Ancylostoma ceylanicum	5.D	5 days post infection (d.p.i.);sexual differentiation distinct, and majority of larvae in final L4; worms in small intestine until adulthood		ENA	SRR1124914	https://www.ebi.ac.uk/ena/data/view/SRR1124914
Ancylostoma ceylanicum	12.D	12 d.p.i.; early adult stage, with few gravid females and mature males		ENA	SRR1124913	https://www.ebi.ac.uk/ena/data/view/SRR1124913
Ancylostoma ceylanicum	17.D	17 d.p.i.; start of mature adult stage with onset of egg-laying		ENA	SRR1124912	https://www.ebi.ac.uk/ena/data/view/SRR1124912
Ancylostoma ceylanicum	19.D	19 d.p.i.; mature adult stage		ENA	SRR1124911	https://www.ebi.ac.uk/ena/data/view/SRR1124911
Ancylostoma ceylanicum	Alb_ACEY.4hr.D18	18 d.p.i. treated with albendazole for 4 hr	Although gene expression for this stage was not annotated in this paper, these were part of the RNA-seq data set used to guide BRAKER2 gene predictions.	ENA	SRR1124909	https://www.ebi.ac.uk/ena/data/view/SRR1124909
Ancylostoma ceylanicum	noAlb_ACEY.cont.D18	18 d.p.i. [treated with HEPES buffer rather than albendazole for 4 hr]	Although gene expression for this stage was not annotated in this paper, these were part of the RNA-seq data set used to guide BRAKER2 gene predictions.	ENA	SRR1124908	https://www.ebi.ac.uk/ena/data/view/SRR1124908
Ancylostoma ceylanicum	ACEY-18D.Cry5B.24hr	18 d.p.i., then worms incubated in hookworm culture media for 24 hrs, then exposed to 100ug/mL Cry5B for 4 hr	Although gene expression for this stage was not annotated in this paper, these were part of the RNA-seq data set used to guide BRAKER2 gene predictions.	ENA	SRR1124849	https://www.ebi.ac.uk/ena/data/view/SRR1124849
Ancylostoma ceylanicum	ACEY-18D.Cry5B.4hr	18 d.p.i., then exposure to 100ug/mL Cry5B for 4 hr	Although gene expression for this stage was not annotated in this paper, these were part of the RNA-seq data set used to guide BRAKER2 gene predictions.	ENA	SRR1124906	https://www.ebi.ac.uk/ena/data/view/SRR1124906
Ancylostoma ceylanicum	ACEY-18D.HEPES.24hr	18 d.p.i., then worms incubated in hookworm culture media for 24 hrs, then exposed to HEPES buffer control for 4 hr	Although gene expression for this stage was not annotated in this paper, these were part of the RNA-seq data set used to guide BRAKER2 gene predictions.	ENA	SRR1124850	https://www.ebi.ac.uk/ena/data/view/SRR1124850
Ancylostoma ceylanicum	ACEY-18D.HEPES.4hr	18 d.p.i., then HEPES buffer control for 4hr	Although gene expression for this stage was not annotated in this paper, these were part of the RNA-seq data set used to guide BRAKER2 gene predictions.	ENA	SRR1124907	https://www.ebi.ac.uk/ena/data/view/SRR1124907
Ancylostoma ceylanicum	ACEY-18D.SB.plusCry5B	18 d.p.i., then worms incubated in hookworm culture media with 50uM SB203580 (p38 MAPK inhibitor) for 24 hrs, then exposed to 100 ug/mL Cry5B for 4 hr	Although gene expression for this stage was not annotated in this paper, these were part of the RNA-seq data set used to guide BRAKER2 gene predictions.	ENA	SRR1124905	https://www.ebi.ac.uk/ena/data/view/SRR1124905
Ancylostoma ceylanicum	ACEY-18D.SB.plusHEPES	18 d.p.i., then worms incubated in hookworm culture media with 50uM SB203580 for 24 hr, then exposed to buffer control for 4 hr	Although gene expression for this stage was not annotated in this paper, these were part of the RNA-seq data set used to guide BRAKER2 gene predictions.	ENA	SRR1124900	https://www.ebi.ac.uk/ena/data/view/SRR1124900
Ancylostoma ceylanicum	WashU_iL3_01	infectious L3 larvae, 0 hr, (n = 3), replicate 1		ENA	SRX1116904	https://www.ebi.ac.uk/ena/browser/view/SRX1116904
Ancylostoma ceylanicum	WashU_iL3_02	infectious L3 larvae, 0 hr, (n = 3), replicate 2		ENA	SRX1116910	https://www.ebi.ac.uk/ena/browser/view/SRX1116910
Ancylostoma ceylanicum	WashU_iL3_03	infectious L3 larvae, 0 hr, (n = 3), replicate 3		ENA	SRX1116923	https://www.ebi.ac.uk/ena/browser/view/SRX1116923
Ancylostoma ceylanicum	WashU_iL3_activated	infectious L3 larvae, activated (serum stimulated), (n = 1), replicate 1		ENA	SRX1116903	https://www.ebi.ac.uk/ena/browser/view/SRX1116903
Ancylostoma ceylanicum	WashU_iL3_heat.nonactivated	infectious L3 larvae, non-activated (exposed to higher temperatures only), (n = 1), replicate 1		ENA	SRX1116899	https://www.ebi.ac.uk/ena/browser/view/SRX1116899
Ancylostoma ceylanicum	WashU_L3.24hr.small_intestine	L3 larvae, small intestine, 24 hr, (n = 1), replicate 1		ENA	SRX1116906	https://www.ebi.ac.uk/ena/browser/view/SRX1116906
Ancylostoma ceylanicum	WashU_L3.24hr.stomach	L3 larvae, stomach, 24 hr, (n = 1), replicate 1		ENA	SRX1116907	https://www.ebi.ac.uk/ena/browser/view/SRX1116907
Ancylostoma ceylanicum	WashU_L3.48hr_01	L3 larvae, 48 hr, (n = 2), replicate 1		ENA	SRX1116901	https://www.ebi.ac.uk/ena/browser/view/SRX1116901
Ancylostoma ceylanicum	WashU_L3.48hr_02	L3 larvae, 48 hr, (n = 2), replicate 2		ENA	SRX1116905	https://www.ebi.ac.uk/ena/browser/view/SRX1116905
Ancylostoma ceylanicum	WashU_L3.72hr_01	L3 larvae, 72 hr, (n = 3), replicate 1		ENA	SRX1116902	https://www.ebi.ac.uk/ena/browser/view/SRX1116902
Ancylostoma ceylanicum	WashU_L3.72hr_02	L3 larvae, 72 hr, (n = 3), replicate 2		ENA	SRX1116913	https://www.ebi.ac.uk/ena/browser/view/SRX1116913
Ancylostoma ceylanicum	WashU_L3.72hr_03	L3 larvae, 72 hr, (n = 3), replicate 3		ENA	SRX1116916	https://www.ebi.ac.uk/ena/browser/view/SRX1116916
Ancylostoma ceylanicum	WashU_L4.72hr	L4 larvae, 72 hr, (n = 1), replicate 1		ENA	SRX1116922	https://www.ebi.ac.uk/ena/browser/view/SRX1116922
Ancylostoma ceylanicum	WashU_L4.8d_female	L4 female larva, 8 day, (n = 1), replicate 1		ENA	SRX1116900	https://www.ebi.ac.uk/ena/browser/view/SRX1116900
Ancylostoma ceylanicum	WashU_L4.8d_male	L4 male larvae, 8 day, (n = 1), replicate 1	This was confusingly described as biological replicate 1 of an adult male in PubMed 27677574, but subsequent annotations indicate that it provides part of the RNA-seq data for a single biological replicate (L4 8-day male).	ENA	SRX1116908	https://www.ebi.ac.uk/ena/browser/view/SRX1116908
Ancylostoma ceylanicum	WashU_L4.8d_male	L4 male larvae, 8 day, (n = 1), replicate 1	This was confusingly described as biological replicate 2 of an adult male in PubMed 27677574, but subsequent annotations indicate that it provides part of the RNA-seq data for a single biological replicate (L4 8-day male).	ENA	SRX1116915	https://www.ebi.ac.uk/ena/browser/view/SRX1116915
Ancylostoma ceylanicum	WashU_adult_fem_01	Adult female, 16 day, (n = 4), replicate 1		ENA	SRX1116909	https://www.ebi.ac.uk/ena/browser/view/SRX1116909
Ancylostoma ceylanicum	WashU_adult_fem_02	Adult female, 16 day, (n = 4), replicate 2		ENA	SRX1116911	https://www.ebi.ac.uk/ena/browser/view/SRX1116911
Ancylostoma ceylanicum	WashU_adult_fem_03	Adult female, 16 day, (n = 4), replicate 3		ENA	SRX1116917	https://www.ebi.ac.uk/ena/browser/view/SRX1116917
Ancylostoma ceylanicum	WashU_adult_fem_04	Adult female, 16 day, (n = 4), replicate 4		ENA	SRX1116920	https://www.ebi.ac.uk/ena/browser/view/SRX1116920
Ancylostoma ceylanicum	WashU_adult_male_01	Adult male, 16 day, (n = 4), replicate 1		ENA	SRX1116912	https://www.ebi.ac.uk/ena/browser/view/SRX1116912
Ancylostoma ceylanicum	WashU_adult_male_02	Adult male, 16 day, (n = 4), replicate 2		ENA	SRX1116918	https://www.ebi.ac.uk/ena/browser/view/SRX1116918
Ancylostoma ceylanicum	WashU_adult_male_03	Adult male, 16 day, (n = 4), replicate 3		ENA	SRX1116919	https://www.ebi.ac.uk/ena/browser/view/SRX1116919
Ancylostoma ceylanicum	WashU_adult_male_04	Adult male, 16 day, (n = 4), replicate 4		ENA	SRX1116921	https://www.ebi.ac.uk/ena/browser/view/SRX1116921
Ancylostoma ceylanicum	WashU_male_intestine	adult male intestine, PubMed 27677574, replicate 1		ENA	SRX1127457	https://www.ebi.ac.uk/ena/browser/view/SRX1127457
Haemonchus contortus	adult female, replicate 1	adult female, MHco3(ISE).N1, replicate 1		ENA	ERS209885	https://www.ebi.ac.uk/ena/data/view/ERS209885
Haemonchus contortus	adult female, replicate 2	adult female, MHco3(ISE).N1, replicate 2		ENA	ERS209886	https://www.ebi.ac.uk/ena/data/view/ERS209886
Haemonchus contortus	adult female, replicate 3	adult female, MHco3(ISE).N1, replicate 3		ENA	ERS209875	https://www.ebi.ac.uk/ena/data/view/ERS209875
Haemonchus contortus	dissected adult female gut, replicate 1	dissected adult female gut, MHco3(ISE), replicate 1		ENA	ERS092636	https://www.ebi.ac.uk/ena/data/view/ERS092636
Haemonchus contortus	dissected adult female gut, replicate 2	dissected adult female gut, MHco3(ISE), replicate 2		ENA	ERS092637	https://www.ebi.ac.uk/ena/data/view/ERS092637
Haemonchus contortus	dissected adult female gut, replicate 3	dissected adult female gut, MHco3(ISE), replicate 3		ENA	ERS092638	https://www.ebi.ac.uk/ena/data/view/ERS092638
