## Supplementary Table S11 for "Hookworm genes encoding intestinal excreted-secreted proteins are transcriptionally upregulated in response to the host’s immune system"

### Sheet: ES gene homology vs. ES genes
Motif_1	Motif_2	All_genes	Motif_1_genes	Motif_2_genes	Motif_1.Motif_2_overlap	Exp_rand_overlap	Enrichment	p-value	q-value
ES_a_caninum	all_UMass_ES	33190	748	565	269	12.7334	21.1256	6.81612e-301	6.81612e-301
ES_haemonchus	all_UMass_ES	33190	1188	565	180	20.2236	8.90051	4.10015e-120	4.10015e-120
ES_necator_rev	all_UMass_ES	33190	466	565	141	7.93281	17.7743	1.77879e-137	1.77879e-137
Acan_homology	all_UMass_ES	33190	17742	565	519	302.026	1.7184	4.44065e-90	4.44065e-90
Acan_homology	non_AcanES_homol_UMass_ES	33190	17742	296	250	158.229	1.57999	1.3127e-29	1.3127e-29
Haemonchus_homology	all_UMass_ES	33190	15959	565	257	271.673	0.945989	0.218303	0.218303
Haemonchus_homology	non_HcoES_homol_UMass_ES	33190	15959	385	77	185.122	0.415941	2.05153e-30	2.05153e-30
Necator_homology	all_UMass_ES	33190	16103	565	334	274.125	1.21842	4.00552e-07	4.00552e-07
Necator_homology	non_NecES_homol_UMass_ES	33190	16103	424	193	205.715	0.938192	0.221673	0.221673
ES_Acan.or.Hco.or.L2020	all_UMass_ES	33190	1684	565	350	28.6671	12.2091	0	0
Acan.Hco.Nec_homology	non_anyES_homol_UMass_ES	33190	20368	215	173	131.941	1.31119	2.16337e-09	2.16337e-09
ES_a_caninum	all_WashU_ES	33190	748	860	338	19.3817	17.4391	0	0
ES_haemonchus	all_WashU_ES	33190	1188	860	301	30.7828	9.7782	6.08248e-220	6.08248e-220
ES_necator_rev	all_WashU_ES	33190	466	860	185	12.0747	15.3213	2.79565e-171	2.79565e-171
Acan_homology	all_WashU_ES	33190	17742	860	786	459.72	1.70973	1.29392e-133	1.29392e-133
Acan_homology	non_AcanES_homol_WashU_ES	33190	17742	522	448	279.04	1.60551	2.33873e-56	2.33873e-56
Haemonchus_homology	all_WashU_ES	33190	15959	860	447	413.52	1.08096	0.0224377	0.0224377
Haemonchus_homology	non_HcoES_homol_WashU_ES	33190	15959	559	146	268.788	0.543179	1.26837e-26	1.26837e-26
Necator_homology	all_WashU_ES	33190	16103	860	551	417.252	1.32055	1.91142e-20	1.91142e-20
Necator_homology	non_NecES_homol_WashU_ES	33190	16103	675	366	327.494	1.11758	0.00308166	0.00308166
ES_Acan.or.Hco.or.L2020	all_WashU_ES	33190	1684	860	509	43.6348	11.665	0	0
Acan.Hco.Nec_homology	non_anyES_homol_WashU_ES	33190	20368	351	285	215.401	1.32311	1.19572e-15	1.19572e-15
