## Supplementary Table S12 for "Hookworm genes encoding intestinal excreted-secreted proteins are transcriptionally upregulated in response to the host’s immune system"

### Sheet: mapping_data_2023.12.04.01.tsv
RNA-seq library	Mapping rate
12dpi_noDEX_1	0.745308
12dpi_noDEX_2	0.758044
12dpi_noDEX_3	0.755221
12dpi_DEX_1	0.757455
12dpi_DEX_2	0.753084
12dpi_DEX_3	0.754557
intestines_19dpi_noDEX_1	0.76895
intestines_19dpi_noDEX_2	0.783387
intestines_19dpi_noDEX_3	0.788939
intestines_19dpi_DEX_1	0.782701
intestines_19dpi_DEX_2	0.783622
intestines_19dpi_DEX_3	0.776989
non.intestines_19dpi_noDEX_1	0.709625
non.intestines_19dpi_noDEX_2	0.769032
non.intestines_19dpi_noDEX_3	0.772225
non.intestines_19dpi_DEX_1	0.779612
non.intestines_19dpi_DEX_2	0.772556
non.intestines_19dpi_DEX_3	0.766603
L3i	0.562783
24.HCM	0.588104
24.PI	0.334122
5.D	0.635325
12.D	0.655274
17.D	0.652631
19.D	0.653255
Alb_ACEY.4hr.D18	0.758066
noAlb_ACEY.cont.D18	0.782843
ACEY-18D.Cry5B.24hr	0.713003
ACEY-18D.Cry5B.4hr	0.744902
ACEY-18D.HEPES.24hr	0.714833
ACEY-18D.HEPES.4hr	0.750751
ACEY-18D.SB.plusCry5B	0.751749
ACEY-18D.SB.plusHEPES	0.763016
WashU_iL3_01	0.213383
WashU_iL3_02	0.42786
WashU_iL3_03	0.388026
WashU_iL3_activated	0.191182
WashU_iL3_heat.nonactivated	0.101368
WashU_L3.24hr.small_intestine	0.203326
WashU_L3.24hr.stomach	0.176742
WashU_L3.48hr_01	0.121334
WashU_L3.48hr_02	0.240696
WashU_L3.72hr_01	0.317358
WashU_L3.72hr_02	0.504259
WashU_L3.72hr_03	0.451597
WashU_L4.72hr	0.44191
WashU_L4.8d_female	0.606598
WashU_L4.8d_male	0.524579
WashU_adult_fem_01	0.580674
WashU_adult_fem_02	0.633469
WashU_adult_fem_03	0.582101
WashU_adult_fem_04	0.656906
WashU_adult_male_01	0.586615
WashU_adult_male_02	0.606977
WashU_adult_male_03	0.5751
WashU_adult_male_04	0.603731
WashU_male_intestine	0.617096
